# Protein-protein interaction is a major source of epistasis in genetic interaction networks

**DOI:** 10.1101/2024.11.11.623081

**Authors:** Xavier Castellanos-Girouard, Adrian WR Serohijos, Stephen W Michnick

**Affiliations:** Department of Biochemistry, Université de Montréal; Montreal, H3T 1J4, Canada; Robert-Cedergren Center for Bioinformatics and Genomics, Université de Montréal; Montreal, H3T 1J4, Canada

## Abstract

Genetic interaction (GI) and protein-protein interaction (PPI) networks have proved among the most important tools for inference of gene function and genotype-phenotype relationship^1–6^. It remains unclear, however, how these two networks are related to each other. Here we demonstrate that the strengths of epistatic genetic interactions between two genes strongly correlate with the binding free energies of interactions between their cognate proteins, for both yeast and human genomes. Consequently, we show that GI and PPI networks can reciprocally predict each other. Further, we observe that functional divergence and redundancy in duplicated genes (paralogs) are reflected in the binding affinity of their interactions with other proteins and in their genetic interaction strengths. Finally, we demonstrate that the overall topologies of GI and PPI networks significantly overlap in two topological features: Modules, in which genes/proteins are organized by common function, and connectors, which link modules to each other. This opens avenues for new integrated network approaches in understanding cellular processes and flow of genomic information.
