## Supplementary data 7 for "Protein-protein interaction is a major source of epistasis in genetic interaction networks"

	Bait	Prey	Interaction_Stoichiometry	Abundance_Stoichiometry	Dataset	Bait_Abundance	Prey_Abundance	Complex_CopyNumber	Bait_FreeAbundance	Prey_FreeAbundance	Complex_Conc	Bait_FreeAbundance_Conc	Prey_FreeAbundance_Conc	Kd	Litt_Kd	Unit	PDB_ID	protein1_UniprotID	protein2_UniprotID
1	ASF1A	HIRA	0.052165575144547	0.096178278644418	Hein	80896.09732	9721.294279	4219.99144364703	76676.105876353	5501.30283535297	2.69479268167348E-09	4.89636559064311E-08	3.51300963955668E-09	6.38304372566464E-08	1.3E-06	M	2i32	Q9Y294	P54198
2	CDK2	CCNB1	0.00859866187829	0.108962064413281	OpenCell	547218.1479114	179424.0830592	4705.34382755419	542512.804083846	174718.739231646	6.79329790521001E-09	7.83247990072614E-07	2.52248611094638E-07	2.90835497567328E-05	0.001	M	2jgz	P24941	P14635
3	CDK2	CCNB1	0.006772976921104	0.038239572157737	Hein	1056503.411	50405.91063	7155.67321977041	1049347.73778023	43250.2374102296	4.56945377320937E-09	6.70090127447496E-07	2.76186397081889E-08	4.05015100721509E-06	0.001	M	2jgz	P24941	P14635
4	CDK2	CKS1B	0.032395821697596	1.01767835357834	Hein	1056503.411	1571142.148	34226.2961256577	1022277.11487434	1536915.85187434	2.18561514998006E-08	6.52803429720905E-07	9.81440281404834E-07	2.93138333056106E-05	7.7E-08	M	1buh	P24941	P61024
5	CDK8	CCNC	0.080949095417032	0.009712991305924	Hein	37687.22565	3484.679938	3050.74682514508	34636.4788248549	433.933112854923	1.94813907275002E-09	2.21180850488863E-08	2.77100035029134E-10	3.14603932930316E-09	7.05E-09	M	3rgf	P49336	P24863
6	CDK9	CCNT1	0.288050961026563	0.203861466818279	OpenCell	110376.6964482	83713.0636706	31794.1134868412	78582.5829613588	51918.9501837588	4.59024658906673E-08	1.13452898615248E-07	7.49575181857355E-08	1.85265596219438E-07	3E-07	M	3blh	P50750	O60563
7	CTNNB1	APC	0.145527812063979	0.051561316792442	Hein	3537.576508	8615.021832	514.815769218171	3022.76073878183	8100.20606278183	3.28749900521189E-10	1.93026778041982E-09	5.17261143998124E-09	3.03711885156395E-08	2.1E-09	M	1th1	P35222	P25054
8	DDX6	EDC3	0.081933991758387	0.602344894968246	OpenCell	636568.396772	262422.7644066	52156.5897747664	584411.806997234	210266.174631834	7.53006082116617E-08	8.43739299348488E-07	3.03569901799383E-07	3.40148456075596E-06	4.1E-07	M	6s8s	P26196	Q96F86
9	FEN1	PCNA	0.728420232174451	1.51780507283657	Hein	1390359.806	2595902.447	1012766.21269254	377593.593307455	1583136.23430746	6.46729979113746E-07	2.41122870858795E-07	1.01095558966746E-06	3.76918531634191E-07	6E-08	M	1ul1	P39748	P12004
10	GORASP1	GOLGA2	0.366673238114744	0.700101967056264	Hein	20797.45979	46258.421077	7625.87192576048	13171.5878642395	38632.5491512395	4.86971220945381E-09	8.41108306890223E-09	2.46698866851681E-08	4.26104166497813E-08	1.08E-07	M	4rey	Q9BQQ3	Q08379
11	HIF1A	ARNT	0.293482358149049	6.32988762469089	Hein	1004.197834	9664.689283	294.714348370487	709.483485629513	9369.97493462951	1.88198028308463E-10	4.53060374736275E-10	5.98345760139306E-09	1.44043355154739E-08	1.9E-07	M	4h6j	Q16665	P27540
12	HSP90AA1	CDC37	0.023063966575644	0.316932590186897	Hein	5684960.31	1381572.8748555	131117.734573704	5553842.5754263	1250455.1402818	8.37288691897111E-08	3.54656034906339E-06	7.98512841978695E-07	3.38231485864563E-05	4E-06	M	2k5b	P07900	Q16543
13	IGBP1	PPP2CA	0.00224320001918	12.3393419602238	Hein	122111.5307	1413925.861	273.920588008398	121837.610111992	1413651.94041199	1.74919595402494E-10	7.78027881020138E-08	9.02726688981974E-07	0.000401525358753	3E-07	M	4iyp	P78318	P67775
14	MAP2K1	BRAF	0.002663354646523	0.063993667433013	Hein	261981.4763	19498.8119217	697.749582206647	261283.726717793	18801.0623394934	4.45567364976977E-10	1.6684997683099E-07	1.20059402671128E-08	4.49582041428355E-06	4.3E-08	M	4mne	Q02750	P15056
15	MAP2K1	BRAF	0.00585610680497	0.285868979776217	OpenCell	299885.366298	11877.98525102	1756.16073428858	298129.205563711	10121.8245167314	2.53544129285359E-09	4.30421363849752E-07	1.46132932696135E-08	2.48078061881066E-06	4.3E-08	M	4mne	Q02750	P15056
16	MAPK14	MAPKAPK2	0.531579715028896	0.624024872186705	Hein	120628.197266	66367.37511	64123.5027271097	56504.6945388903	2243.87238289026	4.09478427100664E-08	3.6082641246306E-08	1.43288699912531E-09	1.26263910658288E-09	6E-09	M	2onl	Q16539	P49137
17	MAPK14	MAPKAPK2	0.083024743785742	0.213405984089421	OpenCell	243480.5409918	99143.9472044	20214.9095326581	223265.631459142	78929.0376717419	2.9185094142971E-08	3.22337750881248E-07	1.13953089492802E-07	1.25856652691065E-06	6E-09	M	2onl	Q16539	P49137
18	MTA1	HDAC1	0.457517278305111	11.8383179515354	Hein	54740.74769	408041.7332	25044.8378955156	29695.9097944844	382996.895304484	1.59930764732088E-08	1.8963147546255E-08	2.44573299342574E-07	2.89992958457797E-07	5E-06	M	4bkx	Q13330	Q13547
19	MYO6	TOM1	0.099014987286262	1.19434824659927	OpenCell	157195.5933562	265497.0307962	15564.7196776206	141630.873678579	249932.311118579	2.24714242903949E-08	2.04478302274007E-07	3.60837530219058E-07	3.28343431294991E-06	6.7E-07	M	6j56	Q9UM54	O60784
20	NUP107	NUP133	0.849854743539584	1.06475864517051	OpenCell	200354.4094874	349995.5195324	170272.145291939	30082.2641954609	179723.374240461	2.45828881016883E-07	4.34309988456726E-08	2.59474007955678E-07	4.58417062038823E-08	4E-09	M	3cqc	P57740	Q8WUM0
22	PABPC1	PAIP1	0.034101065469533	0.186734902828003	Hein	2709916.832	458078.5454	92411.0513050225	2617505.78069498	365667.494094977	5.90116421059161E-08	1.67148097721234E-06	2.33507129142759E-07	6.61399531477293E-06	1.5E-06	M	1jh4	P11940	Q9H074
23	PCNA	CDKN1A	5.44020729835573E-05	0.000967392557213	Hein	2595902.447	2389.736489	141.222474379889	2595761.22452562	2248.51401462011	9.01815312966251E-11	1.65759538724991E-06	1.43585104191631E-09	2.6391879020439E-05	2.5E-07	M	4rjf	P12004	P38936
24	PEX3	PEX19	0.371369338230822	6.9428269262624	OpenCell	157340.308377	363954.5847644	58431.366199	98908.9421780001	305523.2185654	8.43597603375466E-08	1.42798897238845E-07	4.41096403735535E-07	7.46660253388848E-07	4.08E-08	M	3ajb	P56589	P40855
25	PHF12	MORF4L1	0.658719469660307	448.003080245055	Hein	931.8515164	310830.9568	613.828736685161	318.022779714839	310217.128063315	3.91977379458972E-10	2.03082274176451E-10	1.98097758632495E-07	1.02633839197233E-07	1.2E-08	M	2lkm	Q96QT6	Q9UBU8
26	PTPN23	ZFYVE16	0.004746254260557	0.345484923425721	Hein	54174.55798	19678.88357	257.126226626391	53917.4317533736	19421.7573433736	1.64195089737028E-10	3.44304727731986E-08	1.24023022920942E-08	2.60066931402657E-06	3.1E-06	M	5mk0	Q9H3S7	Q7Z3T8
27	RAB11A	RAB11FIP2	0.195523915016157	0.006519596253524	OpenCell	13266.50470446	16577.79946172	2593.91893839628	10672.5857660637	13983.8805233237	3.74494717841937E-09	1.54084498784568E-08	2.01891019545708E-08	8.30673306557445E-08	2.5E-07	M	4c4p	P62491	Q7L804
28	RBBP4	MTA1	0.053142685703236	0.055556945973905	OpenCell	2231245.876398	211766.6312454	118574.398336061	2112671.47806194	93192.2329093393	1.71190723005379E-07	3.05015047832864E-06	1.34545449558344E-07	2.39723193011125E-06	5E-08	M	4pbz	Q09028	Q13330
29	RBBP4	MTA1	0.053142685703236	0.055556945973905	OpenCell	2231245.876398	211766.6312454	118574.398336061	2112671.47806194	93192.2329093393	1.71190723005379E-07	3.05015047832864E-06	1.34545449558344E-07	2.39723193011125E-06	2E-07	M	4pc0	Q09028	Q13330
30	RNF2	RYBP	0.003640902088494	0.355695851487526	Hein	21938.45031	29412.80642	79.8757495520026	21858.574560448	29332.930670448	5.10068771963898E-11	1.39583995711618E-08	1.87313571504413E-08	5.12597088838255E-06	9E-08	M	3ixs	Q99496	Q8N488
31	SIKE1	SLMAP	0.074621398535433	0.768458820737156	Hein	13081.29967	13811.13456	976.144876036496	12105.1547939635	12834.9896839635	6.23344407997864E-10	7.73008262810732E-09	8.1961389570515E-09	1.01640169634239E-07	6.9E-06	M	6akm	Q9BRV8	Q14BN4
32	SRP72	SRP68	0.760127133038303	0.606173594773681	OpenCell	645757.159824	524497.6393342	490857.538535974	154899.621288026	33640.1007982256	7.0867116421251E-07	2.23634937504819E-07	4.85675934977162E-08	1.53264465736949E-08	3.3E-08	M	5m72	O76094	Q9UHB9
33	TERF2IP	TERF2	0.263276441918274	1.17033612313178	Hein	60691.54243	61285.18392	15978.6533455024	44712.8890844976	45306.5305744977	1.02036126550163E-08	2.85526565374383E-08	2.89317427901363E-08	8.09593761392105E-08	1.65E-08	M	3k6g	Q9NYB0	Q15554
34	TNPO1	HNRNPA1	0.593285593285592	20.3207693215948	OpenCell	659876.10542	8100312.71994	391494.986699091	268381.118720909	7708817.73324091	5.65217372101279E-07	3.87472830556648E-07	1.11295363905621E-05	7.62961858727443E-06	4.2E-08	M	2h4m	Q92973	P09651
35	TUBA1B	TUBB3	0.000343801059274	0.848379440784756	OpenCell	10531715.04854	113584.4324384	3620.81478965658	10528094.2337503	109963.617648743	5.22751884393387E-09	1.51998415259626E-05	1.58758985697931E-07	0.000461616972693	1.34E-05	M	5ij9	P68363	Q13509
36	TUBA1B	TUBB3	0.000343801059274	0.848379440784756	OpenCell	10531715.04854	113584.4324384	3620.81478965658	10528094.2337503	109963.617648743	5.22751884393387E-09	1.51998415259626E-05	1.58758985697931E-07	0.000461616972693	7.9E-06	M	5ij0	P68363	Q13509
37	VAPA	OSBP	0.000558250344822	0.965981435269782	Hein	295221.0652114	294690.8041	164.807261452954	295056.257949947	294525.996838547	1.05242251786711E-10	1.88416364161705E-07	1.88077751209177E-07	0.000336717672426	2.1E-06	M	2rr3	Q9P0L0	P22059
38	VAPA	OSBP	0.097870455945779	0.129385994633128	OpenCell	738251.668952	208559.134189	72253.0274430648	665998.641508935	136306.106745935	1.04314659664135E-07	9.61529559166579E-07	1.96790717822167E-07	1.81393576669723E-06	2.1E-06	M	2rr3	Q9P0L0	P22059
39	VCL	TLN1	0.001008519484397	1.68482101591621	OpenCell	739687.473266	649495.865774	745.989229152902	738941.484036847	648749.876544847	1.0770152519009E-09	1.06684013316612E-06	9.3662680961365E-07	0.000927778012922	9.9E-08	M	4dj9	P18206	Q9Y490
40	VCL	TLN1	0.002759046373021	0.287895846953011	Hein	478711.2643	138858.1895	1320.78657749126	477390.477722509	137537.402922509	8.43424933582335E-10	3.04850941724996E-07	8.78283266213545E-08	3.17450279385613E-05	9.9E-08	M	4dj9	P18206	Q9Y490
41	YWHAZ	CDC25C	0.002216166336367	0.004715459031295	OpenCell	5752076.262716	45272.64766332	12747.5577776471	5739328.70493835	32525.0898856729	1.84041720905328E-08	8.2861042885437E-06	4.69578065035811E-08	2.11417976280543E-05	2.75E-06	M	5m36	P63104	P30307
42	YWHAZ	RAF1	0.007036668224559	0.015316160818632	OpenCell	5752076.262716	60887.3369314	40475.4522630936	5711600.81045291	20411.8846683064	5.8436070805526E-08	8.24607238982871E-06	2.94694752265683E-08	4.15851755018351E-06	3.46E-07	M	4ihl	P63104	P04049
43	APC	CTNNB1	0.226629862896811	0.443836538588783	Hein	8615.021832	3537.576508	1952.42121663919	6662.60061536081	1585.15529136081	1.24677276634388E-09	4.25458857415855E-09	1.01224491459713E-09	3.45426669891437E-09	2.1E-09	M	1th1	P35222	P25054
44	CDC37	HSP90AA1	0.025658567082508	3.30050221777008	Hein	1381572.8748555	5684960.31	35449.1802888534	1346123.69456665	5649511.12971115	2.26370581290013E-08	8.59604653039404E-07	3.6076521601241E-06	0.000136994593808	4E-06	M	2k5b	P07900	Q16543
45	CLIP1	DCTN1	0.199669303775155	14.6633079091226	OpenCell	66855.0766492	602915.570362	13348.9066083804	53506.1700408196	589566.66375362	1.92723640658351E-08	7.72490526038874E-08	8.51181577508853E-07	3.41177502831654E-06	2.3E-06	M	3e2u	Q14203	P30622
46	DOT1L	MLLT3	0.005801683059303	0.391954991945319	Hein	3778.879423	3702.604916	21.9238607315676	3756.95556226843	3680.68105526843	1.40000898680492E-11	2.39910826592193E-09	2.35040106212623E-09	4.02773601421494E-07	1.56E-09	M	2mv7	P42568	Q8TEK3
47	EDC3	DDX6	0.720537054041344	1.66017842660178	OpenCell	262422.7644066	636568.396772	189085.325578917	73337.4388276828	447483.071193083	2.729902411465E-07	1.05880268864545E-07	6.4604966641365E-07	2.50572738763281E-07	4.1E-07	M	6s8s	P26196	Q96F86
48	ELL2	AFF4	0.266865172831798	1.10415679639504	Hein	16302.7722	15275.79448	4350.64212079043	11952.1300792096	10925.1523592096	2.77822329837573E-09	7.63236444859421E-09	6.97655931698334E-09	1.91660775919571E-08	8.6E-08	M	5jw9	Q9UHB7	O00472
49	HDAC1	MTA1	0.07369659011289	0.081883990644978	Hein	408041.7332	54740.74769	30071.2843605935	377970.448839407	24669.4633294065	1.92028533956969E-08	2.41363522420086E-07	1.57533706237669E-08	1.98006460050022E-07	5E-06	M	4bkx	Q13330	Q13547
50	MAPKAPK2	MAPK14	0.410679638950594	4.68590421335598	OpenCell	99143.9472044	243480.5409918	40716.4004420397	58427.5467623603	202764.14054976	5.87839375755831E-08	8.43542460601899E-08	2.92738907448636E-07	4.20076824533278E-07	6E-09	M	2onl	Q16539	P49137
51	MBD2	GATAD2A	0.23522452488407	0.650782551042505	Hein	41872.38118	32974.81399	9849.41096883017	32022.9702111698	23125.4030211698	6.28961478999104E-09	2.04491565736279E-08	1.47673680514246E-08	4.80125145254565E-08	1.24E-08	M	2l2l	Q86YP4	Q9UBB5
52	MTA1	RBBP4	0.346652470781655	32.9945340789374	Hein	54740.74769	2104212.7933	18976.0154391737	35764.7322508263	2085236.77786083	1.21176614255442E-08	2.28385625939197E-08	1.33158582987064E-06	2.50968443965345E-06	2E-07	M	4pc0	Q09028	Q13330
53	MTA1	RBBP4	0.346652470781655	32.9945340789374	Hein	54740.74769	2104212.7933	18976.0154391737	35764.7322508263	2085236.77786083	1.21176614255442E-08	2.28385625939197E-08	1.33158582987064E-06	2.50968443965345E-06	5E-08	M	4pbz	Q09028	Q13330
54	OSBP	VAPA	0.062836540169968	7.72881178396072	OpenCell	208559.134189	738251.668952	13105.1344132809	195453.999775719	725146.534538719	1.89204201478115E-08	2.82184957338491E-07	1.0469237986829E-06	1.56141430877346E-05	2.1E-06	M	2rr3	Q9P0L0	P22059
55	PAIP1	PABPC1	0.63034304686811	28.9130961734712	OpenCell	317837.585723	2475855.73333	200346.71219384	117490.87352916	2275509.02113616	2.89248766964087E-07	1.69626393793588E-07	3.28524571914352E-06	1.92659208166418E-06	1.5E-06	M	1jh4	P11940	Q9H074
56	PCNA	FEN1	0.000113173305319	0.672260199437007	Hein	2595902.447	1390359.806	293.786860213623	2595608.66013979	1390066.01913979	1.87605754999184E-10	1.65749796302621E-06	8.87665244217542E-07	0.007842527720678	6E-08	M	1ul1	P39748	P12004
57	PCNA	FEN1	0.138813240239801	1.67784051421596	OpenCell	3971453.31506	919160.03081	551290.303124578	3420163.01193542	367869.727685422	7.95920425505963E-07	4.93782964135368E-06	5.31108616514119E-07	3.29495736679284E-06	6E-08	M	1ul1	P39748	P12004
58	PPP1R7	PPP1CA	0.093822931853041	20.2145929215311	Hein	160572.7646	3353206.925	15065.4075505202	145507.35704948	3338141.51744948	9.62043420127983E-09	9.29177620719803E-08	2.13166293148666E-06	2.05884001638084E-05	3.04E-08	M	6obn	P62136	Q15435
59	PSPC1	SFPQ	0.311843132615639	17.2297255942058	OpenCell	848754.513236	3645084.874326	264678.266229176	584076.247006824	3380406.60809682	3.82126870516897E-07	8.4325483762508E-07	4.88043169025522E-06	1.07698462213337E-05	5.5E-07	M	5wpa	P23246	Q8WXF1
60	SMARCB1	SMARCC1	0.819560231283734	0.529167638258748	OpenCell	297022.6589624	520238.415228	243427.959075734	53594.6998866658	276810.456152266	3.51446930354993E-07	7.73768667739835E-08	3.99642610792348E-07	8.79879446414607E-08	1.2E-07	M	5gjk	Q92922	Q12824
61	SNX27	OTULIN	0.136812105584583	0.175545157048047	OpenCell	167246.5328618	53435.70165402	22881.350312544	144365.182549256	30554.351341476	3.30347440789207E-08	2.08425936156698E-07	4.41125704242086E-08	2.78319207346629E-07	3.1E-08	M	6sak	Q96BN8	Q96L92
62	SRP72	SRP68	0.760127133038303	0.606173594773681	OpenCell	645757.159824	524497.6393342	490857.538535974	154899.621288026	33640.1007982256	7.0867116421251E-07	2.23634937504819E-07	4.85675934977162E-08	1.53264465736949E-08	7.3E-07	M	5wrv	Q9UHB9	O76094
63	STK25	PDCD10	0.327092337917485	1.77719405868225	OpenCell	23723.2446864	266109.441423	7759.69156746313	15963.5531189369	258349.749855537	1.12029850319617E-08	2.30472364904632E-08	3.72990131821549E-07	7.67330470600029E-07	1.64E-07	M	3w8h	Q9BUL8	O00506
64	TERF2	TERF2IP	0.829534589734554	7.43327622797821	OpenCell	100084.8266698	253594.0352204	83023.8256301865	17061.0010396135	170570.209590213	1.19864902843717E-07	2.46316670727624E-08	2.46259208671417E-07	5.06050953839671E-08	1.65E-08	M	3k6g	Q9NYB0	Q15554
65	TERF2	TERF2IP	0.864632209603539	0.984255864204374	Hein	61285.18392	60691.54243	52989.1439887089	8296.03993129112	7702.39844129112	3.38376888521621E-08	5.29766659299041E-09	4.91858034029241E-09	7.70058465504258E-10	1.65E-08	M	3k6g	Q9NYB0	Q15554
66	TIMELESS	PARP1	0.124986095171916	86.9194560896414	Hein	32038.81758	2446011.45	4004.40670324954	28034.4108767505	2442007.04329675	2.55712506114352E-09	1.79021512897677E-08	1.55941138666953E-06	1.09172675952971E-05	2.6E-08	M	4xhu	P09874	Q9UNS1
67	TSC1	TBC1D7	0.002769408367189	3.00699426634234	Hein	7113.7662	19136.21361	19.7009236365095	7094.06527636349	19116.5126863635	1.25805716781246E-11	4.53011231073417E-09	1.22073798428866E-08	4.39573042648189E-06	1.97E-07	M	5ejc	Q9P0N9	Q92574
68	UBE2I	UBA2	0.356545223909998	0.853875593094293	Hein	478118.2306	497005.8902	170470.771584729	307647.459015271	326535.118615271	1.0885884339821E-07	1.96456825128846E-07	2.08518064480562E-07	3.76311153518437E-07	8.74E-05	M	2px9	Q9UBT2	P63279
69	USP7	DNMT1	0.031408600323883	0.186446428340111	Hein	825966.7624	293687.7992537	25942.4599210331	800024.302478967	267745.339332667	1.65662779352438E-08	5.10877726713602E-07	1.70976218938088E-07	5.27263531341279E-06	6E-07	M	4yoc	P26358	Q93009
70	YAP1	TEAD1	0.004458948081192	0.18406161451331	Hein	61011.52915	40404.69381	272.04724083399	60739.481909166	40132.646569166	1.73723317560882E-10	3.87868822776574E-08	2.562781553351E-08	5.72187474938945E-06	1.2E-06	M	4re1	P28347	P46937
71	YAP1	TEAD4	0.003668394215856	0.226238076648472	Hein	61011.52915	11658.0996	223.814340634377	60787.7148093656	11434.2852593656	1.42922860211738E-10	3.88176827350066E-08	7.30168026371066E-09	1.98312787394037E-06	5.8E-08	M	5oaq	Q15561	P46937
