## Supplementary data 9 for "Protein-protein interaction is a major source of epistasis in genetic interaction networks"

	CPX_index	CPX_ID	Jaccard_index	Common_Module_ORFs	Cluster_ID	GI_Module_ORFs	PPI_Module_ORFs
0	153	CPX-1625	0.14285714285714285	{'YDL077C'}	1	['YDL077C', 'YML001W']	['YDR080W', 'YDL077C', 'YLR396C', 'YMR231W', 'YLR148W', 'YPL045W']
1	480	CPX-535	0.3076923076923077	{'YJL024C', 'YGR261C', 'YBR288C', 'YPL195W'}	2	['YBR288C', 'YGR261C', 'YHR012W', 'YJL024C', 'YJL053W', 'YJL154C', 'YLL040C', 'YLR360W', 'YMR004W', 'YOR068C', 'YOR132W', 'YPL120W', 'YPL195W']	['YGR261C', 'YJL024C', 'YBR288C', 'YPL195W']
2	170	CPX-1642	0.4375	{'YMR005W', 'YGL112C', 'YML015C', 'YML098W', 'YBR198C', 'YDR145W', 'YMR236W'}	3	['YBR198C', 'YDR145W', 'YGL112C', 'YML015C', 'YML098W', 'YMR005W', 'YMR236W', 'YOR194C']	['YPL129W', 'YER148W', 'YPL011C', 'YMR227C', 'YML015C', 'YML114C', 'YCR042C', 'YGR274C', 'YDR167W', 'YML098W', 'YMR236W', 'YGL112C', 'YDR145W', 'YBR198C', 'YMR005W']
3	427	CPX-3254	0.2	{'YBR280C'}	4	['YBR244W', 'YBR280C']	['YDR054C', 'YDR328C', 'YDL132W', 'YBR280C']
4	524	CPX-6127	1.0	{'YNR017W', 'YPL063W'}	5	['YNR017W', 'YPL063W']	['YPL063W', 'YNR017W']
5	344	CPX-23	0.17647058823529413	{'YDL087C', 'YGR013W', 'YLR298C'}	6	['YDL087C', 'YGR013W', 'YLR298C']	['YLR147C', 'YGR074W', 'YPR182W', 'YLR275W', 'YER029C', 'YFL017W-A', 'YML046W', 'YIL061C', 'YLR298C', 'YDR240C', 'YGR013W', 'YDL087C', 'YDR235W', 'YBR119W', 'YOR159C', 'YHR086W', 'YKL012W']
6	242	CPX-1719	0.14285714285714285	{'YKR027W'}	7	['YGL031C', 'YKR027W', 'YOR167C']	['YLR330W', 'YOR299W', 'YKR027W', 'YJL099W', 'YMR237W']
8	89	CPX-1323	0.5	{'YDL190C', 'YDL126C'}	9	['YDL020C', 'YDL126C', 'YDL190C']	['YEL037C', 'YDL126C', 'YDL190C']
9	528	CPX-6643	0.14285714285714285	{'YGR271W'}	10	['YBR139W', 'YGR271W', 'YLL048C', 'YOL056W', 'YOR248W']	['YGL110C', 'YGR271W', 'YKR023W']
10	59	CPX-124	0.25	{'YJR140C', 'YBR215W'}	11	['YBR215W', 'YJR140C', 'YMR028W', 'YMR073C', 'YNL091W', 'YOR014W']	['YJR140C', 'YBR215W', 'YBL008W', 'YOR038C']
11	10	CPX-1040	0.5	{'YLR398C', 'YPR189W'}	12	['YLR398C', 'YOR076C', 'YPR189W']	['YGL213C', 'YLR398C', 'YPR189W']
12	196	CPX-1669	0.25	{'YFR028C'}	13	['YFR028C', 'YKL022C']	['YJL076W', 'YFR028C', 'YDL042C']
14	544	CPX-737	0.1111111111111111	{'YDL208W'}	15	['YBR247C', 'YDL208W', 'YDR064W', 'YDR339C', 'YMR229C', 'YPL266W']	['YHR089C', 'YHR072W-A', 'YDL208W', 'YLR175W']
15	134	CPX-1599	0.1506849315068493	{'YDL083C', 'YKR057W', 'YGR118W', 'YMR143W', 'YMR230W', 'YBR181C', 'YBR048W', 'YGR214W', 'YNL096C', 'YHR203C', 'YLR264W'}	16	['YBL087C', 'YBR048W', 'YBR181C', 'YDL062W', 'YDL083C', 'YDL130W', 'YDL136W', 'YDR496C', 'YFR031C-A', 'YFR032C-A', 'YGR034W', 'YGR085C', 'YGR118W', 'YGR148C', 'YGR214W', 'YHR203C', 'YIL133C', 'YJL177W', 'YJR094W-A', 'YKR057W', 'YKR081C', 'YLR264W', 'YMR143W', 'YMR230W', 'YNL067W', 'YNL096C', 'YOR294W']	['YNL096C', 'YGR027C', 'YBR189W', 'YPL090C', 'YOR182C', 'YOR167C', 'YMR230W', 'YMR143W', 'YML026C', 'YML024W', 'YLR367W', 'YLR333C', 'YLR287C-A', 'YKL156W', 'YJR145C', 'YJL190C', 'YIL069C', 'YHR203C', 'YHR021C', 'YER102W', 'YER074W', 'YDR447C', 'YGL189C', 'YER131W', 'YBR181C', 'YPL081W', 'YLR264W', 'YDL061C', 'YOR369C', 'YOL121C', 'YOR096W', 'YNL302C', 'YOL040C', 'YNL178W', 'YMR116C', 'YML063W', …
16	341	CPX-2225	0.2857142857142857	{'YOR326W', 'YBR109C'}	17	['YAL041W', 'YBR109C', 'YLR229C', 'YLR319C', 'YOR122C', 'YOR326W']	['YOR326W', 'YBR109C', 'YGL106W']
17	296	CPX-1862	0.125	{'YGR103W', 'YMR049C'}	18	['YAL025C', 'YBR142W', 'YGL078C', 'YGR103W', 'YHR066W', 'YHR088W', 'YKL021C', 'YLR002C', 'YLR276C', 'YMR049C', 'YMR269W', 'YNL061W', 'YNR038W', 'YOR309C', 'YPL211W']	['YMR049C', 'YGR103W', 'YOR272W']
18	240	CPX-1717	0.2	{'YKL203C'}	19	['YDR208W', 'YER093C', 'YKL203C']	['YNL006W', 'YOL078W', 'YKL203C']
19	94	CPX-1342	0.36363636363636365	{'YBR103W', 'YGL194C', 'YKR029C', 'YCR033W'}	20	['YBR103W', 'YCR033W', 'YGL194C', 'YKR028W', 'YKR029C', 'YLR418C', 'YOR123C', 'YPR161C']	['YDR155C', 'YOL068C', 'YIL112W', 'YCR033W', 'YGL194C', 'YBR103W', 'YKR029C']
20	99	CPX-1364	0.125	{'YDL105W'}	21	['YDL105W']	['YER038C', 'YLR383W', 'YOL034W', 'YEL019C', 'YDL105W', 'YDR288W', 'YLR007W', 'YML023C']
21	351	CPX-2541	0.5	{'YGL087C'}	22	['YDR092W', 'YGL087C']	['YGL087C']
22	413	CPX-3226	0.1	{'YPR070W', 'YGL151W'}	23	['YGL151W', 'YPR070W']	['YNR010W', 'YGL127C', 'YPR070W', 'YOR174W', 'YOL051W', 'YOL135C', 'YNL236W', 'YLR071C', 'YHR041C', 'YHR058C', 'YGL151W', 'YGR104C', 'YER022W', 'YGL025C', 'YDR308C', 'YDL005C', 'YBR193C', 'YBR253W', 'YBL093C', 'YPR168W']
23	83	CPX-1316	0.16666666666666666	{'YLR430W'}	24	['YLR373C', 'YLR374C', 'YLR430W', 'YPL128C']	['YNL251C', 'YLR430W', 'YPL190C']
24	24	CPX-112	0.25	{'YCR077C', 'YJL124C'}	25	['YCR077C', 'YJL124C']	['YNL147W', 'YJL124C', 'YER112W', 'YDR378C', 'YCR077C', 'YBL026W', 'YLR438C-A', 'YER146W']
25	529	CPX-675	0.10526315789473684	{'YMR223W', 'YPL047W'}	26	['YMR223W', 'YPL047W']	['YPL047W', 'YDR167W', 'YOL148C', 'YPL254W', 'YMR223W', 'YMR236W', 'YGR252W', 'YGL066W', 'YGL112C', 'YDR392W', 'YDR448W', 'YDR145W', 'YDR176W', 'YBR198C', 'YCL010C', 'YBR081C', 'YBR111W-A', 'YER164W', 'YHR099W']
26	40	CPX-1166	0.125	{'YJL047C'}	27	['YDR076W', 'YDR369C', 'YER095W', 'YJL047C', 'YJL115W', 'YLR320W', 'YML032C']	['YJL047C', 'YPR164W']
28	315	CPX-1890	0.25	{'YPR055W', 'YGL233W', 'YLR166C'}	29	['YDR126W', 'YER136W', 'YFL005W', 'YGL233W', 'YIL118W', 'YLR166C', 'YPR055W']	['YLR166C', 'YIL068C', 'YJL085W', 'YER008C', 'YGL233W', 'YBR102C', 'YDR166C', 'YPR055W']
29	42	CPX-1178	0.21428571428571427	{'YKR054C', 'YMR299C', 'YDR424C'}	30	['YCL029C', 'YDR150W', 'YDR424C', 'YDR488C', 'YHR129C', 'YKR054C', 'YLL049W', 'YLR200W', 'YMR294W', 'YMR299C', 'YNL153C', 'YOR269W', 'YPL155C', 'YPL174C']	['YMR299C', 'YKR054C', 'YDR424C']
30	505	CPX-568	1.0	{'YPR018W', 'YML102W', 'YBR195C'}	31	['YBR195C', 'YML102W', 'YPR018W']	['YML102W', 'YBR195C', 'YPR018W']
31	272	CPX-1831	0.4	{'YBR079C', 'YOR361C'}	32	['YBR079C', 'YOR361C']	['YOR361C', 'YDR429C', 'YBR079C', 'YMR309C', 'YMR146C']
32	274	CPX-1833	0.5	{'YLR378C'}	33	['YDR086C', 'YLR378C']	['YLR378C']
34	379	CPX-301	0.2857142857142857	{'YMR135C', 'YGL227W'}	35	['YGL227W', 'YMR135C']	['YMR135C', 'YIL017C', 'YIL097W', 'YGL227W', 'YCL039W', 'YDR255C', 'YBR105C']
35	31	CPX-1150	0.08333333333333333	{'YHL025W'}	36	['YHL025W', 'YJL175W']	['YPR034W', 'YPL129W', 'YGR275W', 'YOR290C', 'YPL016W', 'YNR023W', 'YHL025W', 'YJL176C', 'YFL049W', 'YBR289W', 'YMR033W']
36	566	CPX-824	0.225	{'YMR153W', 'YIL115C', 'YJL039C', 'YKR082W', 'YLR018C', 'YJR042W', 'YLR335W', 'YAR002W', 'YML103C'}	37	['YAR002W', 'YDL088C', 'YDR002W', 'YGL092W', 'YGL247W', 'YHR036W', 'YIL040W', 'YIL115C', 'YJL039C', 'YJR042W', 'YKL069W', 'YKR082W', 'YLR018C', 'YLR293C', 'YLR335W', 'YLR347C', 'YML103C', 'YMR153C-A', 'YMR153W', 'YMR235C']	['YAR002W', 'YMR129W', 'YKR095W', 'YIL149C', 'YGL172W', 'YER107C', 'YIL115C', 'YLR208W', 'YJR042W', 'YDR424C', 'YGL100W', 'YLR018C', 'YJL041W', 'YKR082W', 'YFR002W', 'YGR119C', 'YDL116W', 'YML031W', 'YBL079W', 'YER105C', 'YLR335W', 'YKL068W', 'YOR098C', 'YMR047C', 'YJL061W', 'YJL039C', 'YMR153W', 'YML103C', 'YKL057C']
37	368	CPX-2911	0.3333333333333333	{'YDL074C'}	38	['YDL074C', 'YDR469W', 'YPL055C']	['YDL074C']
38	309	CPX-1884	0.3333333333333333	{'YNL021W', 'YPR179C'}	39	['YDL002C', 'YER092W', 'YFL013C', 'YNL021W', 'YPR179C']	['YDR295C', 'YNL021W', 'YPR179C']
39	68	CPX-1276	0.14285714285714285	{'YMR186W'}	40	['YMR186W', 'YOR027W']	['YMR186W', 'YLL024C', 'YAL005C', 'YPL240C', 'YNL064C', 'YCL037C']
41	168	CPX-1640	0.1	{'YER162C'}	42	['YAR029W', 'YDR080W', 'YER162C', 'YGL212W', 'YHL033C', 'YJR084W', 'YMR201C', 'YOL108C', 'YPL022W']	['YEL037C', 'YER162C']
43	204	CPX-1678	0.2	{'YJL050W'}	44	['YDL111C', 'YGR195W', 'YJL050W']	['YJL050W', 'YIL079C', 'YOL115W']
44	201	CPX-1675	0.8	{'YCR002C', 'YHR107C', 'YJR076C', 'YLR314C'}	45	['YCR002C', 'YHR107C', 'YJR076C', 'YLR314C']	['YJR076C', 'YHR107C', 'YCR002C', 'YDL225W', 'YLR314C']
46	11	CPX-1041	0.14285714285714285	{'YGR113W', 'YKL052C'}	47	['YDR060W', 'YDR236C', 'YGL207W', 'YGR113W', 'YKL052C', 'YMR227C']	['YDR016C', 'YKR083C', 'YKR037C', 'YGL061C', 'YKL052C', 'YBR233W-A', 'YDR320C-A', 'YGR113W', 'YDR201W', 'YKL138C-A']
47	202	CPX-1676	0.07142857142857142	{'YGL180W'}	48	['YBR026C', 'YDL149W', 'YER061C', 'YFR021W', 'YGL180W', 'YHR049W', 'YHR067W', 'YJL046W', 'YKL055C', 'YLR239C', 'YNR007C', 'YOR196C', 'YOR221C']	['YGL180W', 'YPR185W']
48	287	CPX-1852	0.07142857142857142	{'YPL181W'}	49	['YDR392W', 'YDR512C', 'YGR182C', 'YPL181W', 'YPL182C']	['YPL181W', 'YOL004W', 'YPL139C', 'YNL097C', 'YNL330C', 'YMR263W', 'YDL076C', 'YIL084C', 'YBR095C', 'YAL013W']
49	191	CPX-1664	0.2	{'YOR341W', 'YDR156W', 'YJL148W'}	50	['YCR031C', 'YDR156W', 'YJL148W', 'YOR341W']	['YOR340C', 'YOR341W', 'YJL148W', 'YNL248C', 'YDR156W', 'YPR110C', 'YPR187W', 'YPR010C', 'YOR210W', 'YOR224C', 'YNL113W', 'YJR063W', 'YHR143W-A', 'YBR154C']
50	281	CPX-1840	0.09375	{'YML071C', 'YNL051W', 'YGL005C', 'YNL041C', 'YER157W', 'YGR120C'}	51	['YBL050W', 'YBL102W', 'YBR029C', 'YBR080C', 'YBR164C', 'YBR254C', 'YDL058W', 'YDL100C', 'YDL145C', 'YDR108W', 'YDR189W', 'YDR203W', 'YDR238C', 'YDR246W', 'YER083C', 'YER084W', 'YER157W', 'YFL038C', 'YFR051C', 'YGL005C', 'YGL020C', 'YGL054C', 'YGL137W', 'YGR089W', 'YGR120C', 'YGR172C', 'YIL004C', 'YJL004C', 'YJL123C', 'YJR033C', 'YJR060W', 'YKL196C', 'YKR019C', 'YKR020W', 'YKR068C', 'YLR026C', 'Y…	['YGR120C', 'YNL041C', 'YNL051W', 'YGL223C', 'YML071C', 'YER157W', 'YGL005C', 'YPR105C']
51	166	CPX-1638	0.08196721311475409	{'YGL226C-A', 'YGL022W', 'YML019W', 'YJL002C', 'YOR103C'}	52	['YAL023C', 'YAL058W', 'YBL040C', 'YBL082C', 'YBL083C', 'YBR004C', 'YBR015C', 'YBR070C', 'YBR229C', 'YBR260C', 'YBR276C', 'YCR017C', 'YDL095W', 'YDL096C', 'YDR302W', 'YDR331W', 'YDR372C', 'YDR389W', 'YDR414C', 'YDR434W', 'YDR437W', 'YDR525W', 'YFL025C', 'YGL022W', 'YGL027C', 'YGL065C', 'YGL084C', 'YGL142C', 'YGL226C-A', 'YGR166W', 'YGR227W', 'YHR188C', 'YJL002C', 'YJL034W', 'YJL062W', 'YJL091C', …	['YMR149W', 'YJL002C', 'YGL022W', 'YEL002C', 'YGL226C-A', 'YDL232W', 'YOR103C', 'YML019W']
52	234	CPX-1709	0.25	{'YKL112W'}	53	['YKL089W', 'YKL112W']	['YJR052W', 'YBR114W', 'YKL112W']
54	202	CPX-1676	0.03571428571428571	{'YPR185W'}	55	['YCL024W', 'YDR305C', 'YDR522C', 'YER150W', 'YGR045C', 'YHR171W', 'YIR016W', 'YJL212C', 'YJL213W', 'YJL215C', 'YJR115W', 'YKR040C', 'YKR064W', 'YKR093W', 'YLR093C', 'YLR214W', 'YLR380W', 'YML057W', 'YML060W', 'YMR155W', 'YNR059W', 'YNR075W', 'YOR271C', 'YPL054W', 'YPL166W', 'YPR054W', 'YPR185W']	['YGL180W', 'YPR185W']
57	336	CPX-2122	0.2857142857142857	{'YLR085C', 'YDR485C', 'YML041C', 'YDR334W', 'YAL011W', 'YBR231C'}	58	['YAL011W', 'YBR231C', 'YDR334W', 'YDR485C', 'YFR037C', 'YJL168C', 'YJL169W', 'YLR033W', 'YLR085C', 'YML041C', 'YMR075C-A', 'YMR075W', 'YPR023C']	['YLR399C', 'YGR002C', 'YJL081C', 'YNL107W', 'YML041C', 'YLR085C', 'YLR385C', 'YDR334W', 'YDR485C', 'YBR231C', 'YDR190C', 'YAL011W', 'YFL039C', 'YPL235W']
58	377	CPX-297	0.15789473684210525	{'YDR013W', 'YJL072C', 'YDR489W', 'YLR103C', 'YLR274W', 'YBL023C'}	59	['YAR007C', 'YBL023C', 'YBL035C', 'YBR060C', 'YBR087W', 'YCL060C', 'YCL061C', 'YDL102W', 'YDR013W', 'YDR217C', 'YDR489W', 'YER173W', 'YGL113W', 'YHR118C', 'YIR008C', 'YJL072C', 'YJL194W', 'YJR043C', 'YJR046W', 'YJR068W', 'YKL045W', 'YKL113C', 'YLL004W', 'YLR103C', 'YLR274W', 'YML065W', 'YMR048W', 'YNL102W', 'YOR024W', 'YOR025W', 'YOR368W', 'YPL194W', 'YPR162C']	['YPR019W', 'YLR274W', 'YDR013W', 'YBL023C', 'YBR202W', 'YLR103C', 'YGL201C', 'YEL032W', 'YDR489W', 'YOL146W', 'YJL072C']
59	513	CPX-580	0.14285714285714285	{'YGL130W', 'YPL228W'}	60	['YBR193C', 'YDL108W', 'YGL130W', 'YHR058C', 'YJL128C', 'YLR006C', 'YLR113W', 'YMR039C', 'YNR045W', 'YOL050C', 'YOL135C', 'YOR174W', 'YPL228W', 'YPR086W']	['YGL130W', 'YPL228W']
60	99	CPX-1364	0.1	{'YLR007W', 'YDR288W'}	61	['YBR094W', 'YBR098W', 'YBR099C', 'YBR100W', 'YBR228W', 'YDL064W', 'YDR288W', 'YDR363W', 'YDR386W', 'YDR510W', 'YLR007W', 'YLR135W', 'YMR190C', 'YPL020C']	['YER038C', 'YLR383W', 'YOL034W', 'YEL019C', 'YDL105W', 'YDR288W', 'YLR007W', 'YML023C']
62	177	CPX-1651	0.24561403508771928	{'YML049C', 'YIR005W', 'YGL174W', 'YDR482C', 'YDL030W', 'YJL203W', 'YKL173W', 'YJR050W', 'YGR129W', 'YBR188C', 'YLR117C', 'YMR213W', 'YDL043C', 'YDR416W'}	63	['YBL074C', 'YBR064W', 'YBR119W', 'YBR188C', 'YBR237W', 'YDL030W', 'YDL043C', 'YDR243C', 'YDR416W', 'YDR482C', 'YFR005C', 'YGL120C', 'YGL174W', 'YGR129W', 'YHR086W', 'YIR005W', 'YJL203W', 'YJR050W', 'YKL074C', 'YKL173W', 'YLR016C', 'YLR117C', 'YML049C', 'YMR213W', 'YNR004W', 'YOR308C', 'YPR057W', 'YPR094W']	['YNL245C', 'YLR147C', 'YGR074W', 'YIR005W', 'YPR182W', 'YDL043C', 'YPR101W', 'YPL151C', 'YPL213W', 'YMR288W', 'YMR213W', 'YMR240C', 'YLR275W', 'YML049C', 'YLL036C', 'YLR117C', 'YKL095W', 'YKL173W', 'YJL203W', 'YJR050W', 'YGR278W', 'YHR165C', 'YGR129W', 'YER172C', 'YGL174W', 'YDR482C', 'YER029C', 'YDR364C', 'YDR416W', 'YDR088C', 'YDR163W', 'YDL030W', 'YDL209C', 'YBR188C', 'YCR063W', 'YAL032C', 'Y…
63	150	CPX-1622	0.3333333333333333	{'YHL002W'}	64	['YHL002W', 'YNR005C']	['YHL002W', 'YNR006W']
65	342	CPX-2262	0.4358974358974359	{'YDL097C', 'YBL041W', 'YFR050C', 'YHR027C', 'YGR135W', 'YER094C', 'YOR362C', 'YOL038W', 'YGL011C', 'YOR157C', 'YKL145W', 'YPR108W', 'YPR103W', 'YOR259C', 'YFR004W', 'YDL147W', 'YGL048C'}	66	['YBL041W', 'YDL097C', 'YDL147W', 'YER094C', 'YFR004W', 'YFR050C', 'YGL011C', 'YGL048C', 'YGR135W', 'YHR027C', 'YKL145W', 'YLR021W', 'YLR199C', 'YMR067C', 'YOL038W', 'YOR157C', 'YOR242C', 'YOR246C', 'YOR259C', 'YOR362C', 'YPL144W', 'YPR103W', 'YPR108W']	['YOR157C', 'YPR108W', 'YOR259C', 'YOR261C', 'YFR052W', 'YHR200W', 'YFR004W', 'YER021W', 'YDR394W', 'YDR427W', 'YDL147W', 'YDR363W-A', 'YDL097C', 'YLR421C', 'YOR117W', 'YIL075C', 'YKL145W', 'YHR027C', 'YGL048C', 'YDL007W', 'YOR362C', 'YPR103W', 'YMR314W', 'YOL038W', 'YJL001W', 'YGL011C', 'YGR135W', 'YFR050C', 'YER012W', 'YBL041W', 'YGR253C', 'YML092C', 'YER094C']
66	539	CPX-695	0.3333333333333333	{'YJL005W'}	67	['YDL132W', 'YJL005W']	['YJL005W', 'YNL138W']
67	260	CPX-1792	0.14285714285714285	{'YHR167W'}	68	['YGL014W', 'YHR167W', 'YNL140C']	['YNL139C', 'YML062C', 'YDR138W', 'YHR167W', 'YNL253W']
68	36	CPX-1156	0.19607843137254902	{'YJR135C', 'YDR318W', 'YPR046W', 'YLR381W', 'YGR179C', 'YBR107C', 'YPL018W', 'YAL034W-A', 'YBR211C', 'YDR254W'}	69	['YAL034W-A', 'YBL034C', 'YBR107C', 'YBR156C', 'YBR211C', 'YCL016C', 'YCR065W', 'YDL003W', 'YDL028C', 'YDR014W', 'YDR113C', 'YDR180W', 'YDR201W', 'YDR254W', 'YDR318W', 'YER147C', 'YFL008W', 'YGL086W', 'YGL093W', 'YGL216W', 'YGR179C', 'YHR191C', 'YIR010W', 'YJL013C', 'YJL030W', 'YJL074C', 'YJR135C', 'YKR083C', 'YLR045C', 'YLR381W', 'YML124C', 'YMR076C', 'YMR078C', 'YMR117C', 'YMR138W', 'YMR198W', …	['YAL034W-A', 'YLR315W', 'YLR381W', 'YJR135C', 'YDR254W', 'YGR179C', 'YDR318W', 'YPL018W', 'YBR107C', 'YBR211C', 'YDR383C', 'YPR046W']
72	545	CPX-756	0.23809523809523808	{'YBL084C', 'YOR249C', 'YHR166C', 'YDR260C', 'YLR102C'}	73	['YBL084C', 'YBR134W', 'YDR260C', 'YDR394W', 'YFR052W', 'YGL116W', 'YHR166C', 'YHR200W', 'YIR011C', 'YKL101W', 'YLR102C', 'YOR249C', 'YPR119W']	['YOR249C', 'YDL008W', 'YLR127C', 'YNL172W', 'YKL022C', 'YLR102C', 'YHR166C', 'YFR036W', 'YGL240W', 'YDR118W', 'YDR260C', 'YBL084C', 'YIR025W']
73	407	CPX-3188	0.07142857142857142	{'YER149C', 'YLL021W'}	74	['YBL061C', 'YBL062W', 'YBL105C', 'YBR023C', 'YBR078W', 'YDL103C', 'YDL203C', 'YER149C', 'YER155C', 'YGR196C', 'YGR217W', 'YGR228W', 'YGR229C', 'YHR030C', 'YHR142W', 'YJL095W', 'YJL099W', 'YJL159W', 'YKL079W', 'YKL190W', 'YLL021W', 'YLR330W', 'YLR332W', 'YMR124W', 'YOL003C', 'YPL089C']	['YER149C', 'YLR319C', 'YNL271C', 'YLL021W']
75	287	CPX-1852	0.5	{'YNL097C', 'YOL004W', 'YMR263W', 'YBR095C', 'YIL084C'}	76	['YBR095C', 'YIL084C', 'YMR263W', 'YNL097C', 'YOL004W']	['YPL181W', 'YOL004W', 'YPL139C', 'YNL097C', 'YNL330C', 'YMR263W', 'YDL076C', 'YIL084C', 'YBR095C', 'YAL013W']
76	114	CPX-1409	0.2857142857142857	{'YDR398W', 'YHR196W'}	77	['YDR398W', 'YHR196W']	['YPL126W', 'YMR093W', 'YJL109C', 'YHR196W', 'YGR128C', 'YDR398W', 'YDR324C']
77	469	CPX-46	0.375	{'YDR378C', 'YNL147W', 'YBL026W'}	78	['YBL026W', 'YDR378C', 'YDR473C', 'YNL147W', 'YPR178W']	['YNL147W', 'YER112W', 'YDR378C', 'YBL026W', 'YLR438C-A', 'YER146W']
79	355	CPX-2662	0.06666666666666667	{'YDL140C'}	80	['YDL140C', 'YDR527W', 'YMR281W', 'YOR262W']	['YJL140W', 'YIL021W', 'YDR404C', 'YDL140C', 'YPR187W', 'YOR210W', 'YOR224C', 'YOR151C', 'YHR143W-A', 'YGL070C', 'YOL005C', 'YBR154C']
80	521	CPX-607	0.19047619047619047	{'YDL029W', 'YIL062C', 'YJR065C', 'YNR035C'}	81	['YBL007C', 'YCR009C', 'YDL029W', 'YDL143W', 'YDR188W', 'YDR212W', 'YDR276C', 'YIL034C', 'YIL062C', 'YIL095W', 'YIR006C', 'YJR064W', 'YJR065C', 'YKL007W', 'YMR109W', 'YNL138W', 'YNR035C', 'YOR181W']	['YNR035C', 'YLR370C', 'YKL013C', 'YIL062C', 'YDL029W', 'YBR234C', 'YJR065C']
81	389	CPX-307	0.14285714285714285	{'YCL045C'}	82	['YCL045C', 'YCL046W']	['YJR088C', 'YCL045C', 'YGL231C', 'YIL027C', 'YLL014W', 'YKL207W']
82	181	CPX-1655	0.11538461538461539	{'YMR115W', 'YCL044C', 'YPR024W'}	83	['YAL055W', 'YBR238C', 'YCL044C', 'YDL065C', 'YDR244W', 'YDR265W', 'YDR316W', 'YDR329C', 'YGL152C', 'YGL153W', 'YGR077C', 'YGR133W', 'YJL210W', 'YJL211C', 'YKL137W', 'YKL197C', 'YKR065C', 'YLR191W', 'YMR026C', 'YMR035W', 'YMR115W', 'YMR163C', 'YMR204C', 'YNR018W', 'YOL044W', 'YPR024W']	['YMR115W', 'YPR024W', 'YCL044C']
83	319	CPX-1895	0.5	{'YDR228C', 'YGL044C', 'YMR061W'}	84	['YDR228C', 'YDR289C', 'YDR290W', 'YGL044C', 'YMR061W']	['YDR228C', 'YMR061W', 'YOR250C', 'YGL044C']
85	258	CPX-1744	0.07692307692307693	{'YHR083W'}	86	['YDL014W', 'YDL209C', 'YDR050C', 'YDR196C', 'YHR083W', 'YLR457C', 'YML046W', 'YML125C', 'YMR268C', 'YNR026C', 'YOR074C']	['YHR083W', 'YNL026W', 'YMR060C']
86	116	CPX-1412	1.0	{'YNR051C', 'YER151C'}	87	['YER151C', 'YNR051C']	['YER151C', 'YNR051C']
87	259	CPX-1786	0.6666666666666666	{'YLR440C', 'YGL145W'}	88	['YGL145W', 'YLR440C']	['YLR440C', 'YGL145W', 'YNL258C']
88	276	CPX-1835	0.2	{'YLR066W'}	89	['YLR066W', 'YML130C']	['YLR066W', 'YJR010C-A', 'YIR022W', 'YML055W']
89	77	CPX-1302	0.5	{'YPR075C'}	90	['YPR075C', 'YPR076W']	['YPR075C']
90	182	CPX-1656	0.3333333333333333	{'YAL001C', 'YDR362C'}	91	['YAL001C', 'YDR362C']	['YGR047C', 'YOR110W', 'YDR362C', 'YAL001C', 'YBR123C', 'YPL007C']
91	503	CPX-565	0.6666666666666666	{'YLL041C', 'YKL148C'}	92	['YKL148C', 'YLL041C']	['YLL041C', 'YDR178W', 'YKL148C']
93	303	CPX-1869	0.4	{'YBL097W', 'YDR325W'}	94	['YBL097W', 'YDR325W']	['YFR031C', 'YLR086W', 'YBL097W', 'YDR325W', 'YLR272C']
94	321	CPX-1898	0.5	{'YGR140W', 'YMR168C'}	95	['YGR140W', 'YMR168C']	['YMR168C', 'YDR328C', 'YGR140W', 'YMR094W']
96	550	CPX-769	0.6666666666666666	{'YGL019W', 'YOR039W'}	97	['YGL019W', 'YOR039W']	['YOR039W', 'YGL019W', 'YIL035C']
97	440	CPX-339	0.5	{'YBR160W'}	98	['YBR160W', 'YFL009W']	['YBR160W']
98	297	CPX-1863	0.14285714285714285	{'YIL153W'}	99	['YDR435C', 'YIL153W', 'YIL154C', 'YPL152W', 'YPR040W']	['YDL047W', 'YIL153W', 'YMR028W']
99	399	CPX-3158	0.5	{'YMR296C', 'YDR062W'}	100	['YDR062W', 'YMR296C']	['YDR062W', 'YKL212W', 'YBR058C-A', 'YMR296C']
101	53	CPX-1197	0.625	{'YMR052W', 'YLR238W', 'YFR008W', 'YNL127W', 'YMR029C'}	102	['YFR008W', 'YIL158W', 'YLR238W', 'YMR029C', 'YMR052W', 'YNL127W', 'YNR032W']	['YNL127W', 'YMR029C', 'YMR052W', 'YFR008W', 'YDR200C', 'YLR238W']
102	560	CPX-779	0.35714285714285715	{'YLR384C', 'YPL101W', 'YPL086C', 'YMR312W', 'YGR200C'}	103	['YGL211W', 'YGR200C', 'YHR111W', 'YIL008W', 'YKL110C', 'YLR384C', 'YMR312W', 'YNL119W', 'YNL120C', 'YOR251C', 'YPL086C', 'YPL101W', 'YPL102C']	['YGR200C', 'YPL086C', 'YLR384C', 'YHR187W', 'YMR312W', 'YPL101W']
105	398	CPX-3155	0.07142857142857142	{'YFL039C'}	107	['YFL039C', 'YIL048W']	['YPR023C', 'YGR002C', 'YJL081C', 'YNL107W', 'YNL136W', 'YHR090C', 'YJR082C', 'YOR244W', 'YFL024C', 'YEL018W', 'YDR359C', 'YFL039C', 'YHR099W']
106	240	CPX-1717	0.3333333333333333	{'YNL006W'}	108	['YNL006W']	['YNL006W', 'YOL078W', 'YKL203C']
107	82	CPX-1315	1.0	{'YGR072W', 'YHR077C', 'YMR080C'}	109	['YGR072W', 'YHR077C', 'YMR080C']	['YGR072W', 'YMR080C', 'YHR077C']
108	376	CPX-2948	1.0	{'YMR264W', 'YMR022W'}	110	['YMR022W', 'YMR264W']	['YMR022W', 'YMR264W']
109	470	CPX-465	1.0	{'YKR084C', 'YNL001W'}	111	['YKR084C', 'YNL001W']	['YNL001W', 'YKR084C']
110	569	CPX-867	1.0	{'YDL017W', 'YDR052C'}	112	['YDL017W', 'YDR052C']	['YDL017W', 'YDR052C']
