## Supplementary data 10 for "Protein-protein interaction is a major source of epistasis in genetic interaction networks"

	Source_GI_Cluster	Target_GI_Cluster	Shortest_Path_Overlap	Source_CPX_ID	Target_CPX_ID
0	1	38	YKR018C	CPX-1625	CPX-2911
1	2	15	YER165W	CPX-535	CPX-737
2	2	18	YPL036W	CPX-535	CPX-1862
3	2	20	YOR020C	CPX-535	CPX-1342
4	2	35	YDR182W	CPX-535	CPX-301
5	2	52	YDR182W	CPX-535	CPX-1638
6	2	73	YPL036W	CPX-535	CPX-756
7	2	81	YDR182W	CPX-535	CPX-607
8	2	81	YNL243W	CPX-535	CPX-607
9	2	82	YDR182W	CPX-535	CPX-307
10	2	83	YPL036W	CPX-535	CPX-1655
11	2	86	YPL036W	CPX-535	CPX-1744
12	2	89	YPL036W	CPX-535	CPX-1835
13	3	4	YEL034W	CPX-1642	CPX-3254
14	3	5	YNL071W	CPX-1642	CPX-6127
15	3	16	YDR087C	CPX-1642	CPX-1599
16	3	16	YML007W	CPX-1642	CPX-1599
17	3	16	YNL071W	CPX-1642	CPX-1599
18	3	16	YPL028W	CPX-1642	CPX-1599
19	3	27	YEL034W	CPX-1642	CPX-1166
20	3	32	YMR260C	CPX-1642	CPX-1831
21	3	35	YNL071W	CPX-1642	CPX-301
22	3	37	YHR007C	CPX-1642	CPX-824
23	3	55	YNL071W	CPX-1642	CPX-1676
24	3	66	YBR173C	CPX-1642	CPX-2262
25	3	66	YDL182W	CPX-1642	CPX-2262
26	3	81	YDR182W	CPX-1642	CPX-607
27	3	83	YNL071W	CPX-1642	CPX-1655
28	3	99	YDR293C	CPX-1642	CPX-1863
29	4	10	YEL034W	CPX-3254	CPX-6643
30	4	12	YEL034W	CPX-3254	CPX-1040
31	4	15	YEL034W	CPX-3254	CPX-737
32	4	16	YEL034W	CPX-3254	CPX-1599
33	4	23	YEL034W	CPX-3254	CPX-3226
34	4	26	YEL034W	CPX-3254	CPX-675
35	4	29	YEL034W	CPX-3254	CPX-1890
36	4	30	YEL034W	CPX-3254	CPX-1178
37	4	81	YEL034W	CPX-3254	CPX-607
38	5	18	YER178W	CPX-6127	CPX-1862
39	5	33	YLR372W	CPX-6127	CPX-1833
40	5	52	YLR372W	CPX-6127	CPX-1638
41	5	99	YDR293C	CPX-6127	CPX-1863
42	6	68	YGL122C	CPX-23	CPX-1792
43	6	81	YNL243W	CPX-23	CPX-607
44	7	19	YGR097W	CPX-1719	CPX-1717
45	10	27	YEL034W	CPX-6643	CPX-1166
46	10	58	YGR270W	CPX-6643	CPX-2122
47	10	61	YPL036W	CPX-6643	CPX-1364
48	10	78	YGL122C	CPX-6643	CPX-46
49	10	81	YNL243W	CPX-6643	CPX-607
50	10	86	YPL036W	CPX-6643	CPX-1744
51	11	16	YDR087C	CPX-124	CPX-1599
52	11	18	YDR087C	CPX-124	CPX-1862
53	11	18	YOL077C	CPX-124	CPX-1862
54	11	35	YER178W	CPX-124	CPX-301
55	11	37	YER110C	CPX-124	CPX-824
56	11	60	YPR133C	CPX-124	CPX-580
57	11	69	YDR087C	CPX-124	CPX-1156
58	11	94	YDR087C	CPX-124	CPX-1869
59	11	99	YDR293C	CPX-124	CPX-1863
60	12	17	YGL173C	CPX-1040	CPX-2225
61	12	19	YGL173C	CPX-1040	CPX-1717
62	12	32	YGL173C	CPX-1040	CPX-1831
63	12	35	YGL173C	CPX-1040	CPX-301
64	12	44	YGL173C	CPX-1040	CPX-1678
65	12	49	YGL173C	CPX-1040	CPX-1852
66	12	51	YGL173C	CPX-1040	CPX-1840
67	12	52	YGL173C	CPX-1040	CPX-1638
68	12	61	YGL173C	CPX-1040	CPX-1364
69	12	63	YGL173C	CPX-1040	CPX-1651
70	12	66	YGL173C	CPX-1040	CPX-2262
71	12	69	YGL173C	CPX-1040	CPX-1156
72	12	73	YGL173C	CPX-1040	CPX-756
73	12	76	YGL173C	CPX-1040	CPX-1852
74	12	81	YNL243W	CPX-1040	CPX-607
75	12	98	YGL173C	CPX-1040	CPX-339
76	12	99	YGL173C	CPX-1040	CPX-1863
77	13	37	YER110C	CPX-1669	CPX-824
78	13	51	YPL036W	CPX-1669	CPX-1840
79	13	52	YPL036W	CPX-1669	CPX-1638
80	13	68	YGL122C	CPX-1669	CPX-1792
81	13	82	YPL036W	CPX-1669	CPX-307
82	13	89	YPL036W	CPX-1669	CPX-1835
83	15	16	YDR083W	CPX-737	CPX-1599
84	15	16	YER006W	CPX-737	CPX-1599
85	15	27	YEL034W	CPX-737	CPX-1166
86	15	37	YER110C	CPX-737	CPX-824
87	15	37	YKL035W	CPX-737	CPX-824
88	15	59	YIL150C	CPX-737	CPX-297
89	15	63	YDR299W	CPX-737	CPX-1651
90	15	67	YIL104C	CPX-737	CPX-695
91	16	18	YPL093W	CPX-1599	CPX-1862
92	16	19	YGR097W	CPX-1599	CPX-1717
93	16	19	YPL036W	CPX-1599	CPX-1717
94	16	20	YER006W	CPX-1599	CPX-1342
95	16	20	YLL050C	CPX-1599	CPX-1342
96	16	23	YGL013C	CPX-1599	CPX-3226
97	16	23	YMR112C	CPX-1599	CPX-3226
98	16	23	YPL028W	CPX-1599	CPX-3226
99	16	26	YDR087C	CPX-1599	CPX-675
100	16	30	YPL093W	CPX-1599	CPX-1178
101	16	32	YML017W	CPX-1599	CPX-1831
102	16	35	YER178W	CPX-1599	CPX-301
103	16	35	YLL039C	CPX-1599	CPX-301
104	16	36	YPL093W	CPX-1599	CPX-1150
105	16	37	YER110C	CPX-1599	CPX-824
106	16	37	YKL206C	CPX-1599	CPX-824
107	16	37	YLL039C	CPX-1599	CPX-824
108	16	37	YPL106C	CPX-1599	CPX-824
109	16	38	YGL013C	CPX-1599	CPX-2911
110	16	38	YPL028W	CPX-1599	CPX-2911
111	16	39	YNL224C	CPX-1599	CPX-1884
112	16	40	YNL272C	CPX-1599	CPX-1276
113	16	42	YBR084W	CPX-1599	CPX-1640
114	16	44	YFR010W	CPX-1599	CPX-1678
115	16	44	YNL224C	CPX-1599	CPX-1678
116	16	47	YPL028W	CPX-1599	CPX-1041
117	16	48	YLR150W	CPX-1599	CPX-1676
118	16	49	YER006W	CPX-1599	CPX-1852
119	16	50	YFR010W	CPX-1599	CPX-1664
120	16	51	YBR084W	CPX-1599	CPX-1840
121	16	51	YPL028W	CPX-1599	CPX-1840
122	16	52	YCR053W	CPX-1599	CPX-1638
123	16	52	YDR087C	CPX-1599	CPX-1638
124	16	52	YDR144C	CPX-1599	CPX-1638
125	16	52	YER165W	CPX-1599	CPX-1638
126	16	52	YKL204W	CPX-1599	CPX-1638
127	16	52	YNL219C	CPX-1599	CPX-1638
128	16	52	YNL224C	CPX-1599	CPX-1638
129	16	53	YGR245C	CPX-1599	CPX-1709
130	16	58	YDL031W	CPX-1599	CPX-2122
131	16	58	YGR245C	CPX-1599	CPX-2122
132	16	59	YFR010W	CPX-1599	CPX-297
133	16	59	YNL315C	CPX-1599	CPX-297
134	16	63	YFR010W	CPX-1599	CPX-1651
135	16	63	YGL173C	CPX-1599	CPX-1651
136	16	63	YIL019W	CPX-1599	CPX-1651
137	16	66	YFR010W	CPX-1599	CPX-2262
138	16	66	YKL127W	CPX-1599	CPX-2262
139	16	66	YKL206C	CPX-1599	CPX-2262
140	16	66	YNL055C	CPX-1599	CPX-2262
141	16	67	YNL098C	CPX-1599	CPX-695
142	16	67	YPL093W	CPX-1599	CPX-695
143	16	69	YFR010W	CPX-1599	CPX-1156
144	16	69	YKL206C	CPX-1599	CPX-1156
145	16	69	YLL039C	CPX-1599	CPX-1156
146	16	69	YMR260C	CPX-1599	CPX-1156
147	16	69	YNL135C	CPX-1599	CPX-1156
148	16	73	YNL224C	CPX-1599	CPX-756
149	16	74	YPL028W	CPX-1599	CPX-3188
150	16	77	YDR083W	CPX-1599	CPX-1409
151	16	80	YDR087C	CPX-1599	CPX-2662
152	16	81	YEL034W	CPX-1599	CPX-607
153	16	81	YKL011C	CPX-1599	CPX-607
154	16	81	YNL243W	CPX-1599	CPX-607
155	16	81	YPL036W	CPX-1599	CPX-607
156	16	83	YER178W	CPX-1599	CPX-1655
157	16	83	YHR051W	CPX-1599	CPX-1655
158	16	83	YLR150W	CPX-1599	CPX-1655
159	16	83	YPL036W	CPX-1599	CPX-1655
160	16	86	YPL036W	CPX-1599	CPX-1744
161	16	89	YPL036W	CPX-1599	CPX-1835
162	16	91	YNL224C	CPX-1599	CPX-1656
163	16	92	YFR010W	CPX-1599	CPX-565
164	16	92	YPL093W	CPX-1599	CPX-565
165	16	94	YKL024C	CPX-1599	CPX-1869
166	16	98	YLR079W	CPX-1599	CPX-339
167	16	99	YDR293C	CPX-1599	CPX-1863
168	16	109	YNL224C	CPX-1599	CPX-1315
169	16	111	YNL224C	CPX-1599	CPX-465
170	16	111	YPL093W	CPX-1599	CPX-465
171	16	112	YPL093W	CPX-1599	CPX-867
172	17	51	YBR149W	CPX-2225	CPX-1840
173	17	69	YEL034W	CPX-2225	CPX-1156
174	17	82	YEL034W	CPX-2225	CPX-307
175	17	99	YDR293C	CPX-2225	CPX-1863
176	18	20	YDL031W	CPX-1862	CPX-1342
177	18	20	YER006W	CPX-1862	CPX-1342
178	18	20	YKL024C	CPX-1862	CPX-1342
179	18	20	YLL008W	CPX-1862	CPX-1342
180	18	23	YKL024C	CPX-1862	CPX-3226
181	18	23	YMR112C	CPX-1862	CPX-3226
182	18	24	YLR009W	CPX-1862	CPX-1316
183	18	26	YDR087C	CPX-1862	CPX-675
184	18	36	YPL093W	CPX-1862	CPX-1150
185	18	37	YBL031W	CPX-1862	CPX-824
186	18	37	YKR024C	CPX-1862	CPX-824
187	18	37	YLR009W	CPX-1862	CPX-824
188	18	37	YOL041C	CPX-1862	CPX-824
189	18	37	YOL077C	CPX-1862	CPX-824
190	18	37	YPR143W	CPX-1862	CPX-824
191	18	39	YOL077C	CPX-1862	CPX-1884
192	18	39	YPL093W	CPX-1862	CPX-1884
193	18	40	YPL093W	CPX-1862	CPX-1276
194	18	42	YDL031W	CPX-1862	CPX-1640
195	18	42	YDR087C	CPX-1862	CPX-1640
196	18	42	YKL082C	CPX-1862	CPX-1640
197	18	42	YLL008W	CPX-1862	CPX-1640
198	18	42	YLR009W	CPX-1862	CPX-1640
199	18	44	YKL082C	CPX-1862	CPX-1678
200	18	44	YKR024C	CPX-1862	CPX-1678
201	18	47	YER177W	CPX-1862	CPX-1041
202	18	47	YLR009W	CPX-1862	CPX-1041
203	18	47	YOL041C	CPX-1862	CPX-1041
204	18	49	YLL008W	CPX-1862	CPX-1852
205	18	49	YLR009W	CPX-1862	CPX-1852
206	18	50	YDR087C	CPX-1862	CPX-1664
207	18	51	YFL002C	CPX-1862	CPX-1840
208	18	52	YDR087C	CPX-1862	CPX-1638
209	18	52	YOL077C	CPX-1862	CPX-1638
210	18	52	YPL036W	CPX-1862	CPX-1638
211	18	52	YPL093W	CPX-1862	CPX-1638
212	18	58	YLR009W	CPX-1862	CPX-2122
213	18	59	YDR087C	CPX-1862	CPX-297
214	18	59	YKL172W	CPX-1862	CPX-297
215	18	59	YLR009W	CPX-1862	CPX-297
216	18	59	YLR074C	CPX-1862	CPX-297
217	18	59	YOL041C	CPX-1862	CPX-297
218	18	59	YOL077C	CPX-1862	CPX-297
219	18	59	YPR143W	CPX-1862	CPX-297
220	18	60	YDL031W	CPX-1862	CPX-580
221	18	60	YDR087C	CPX-1862	CPX-580
222	18	60	YLL008W	CPX-1862	CPX-580
223	18	60	YLR009W	CPX-1862	CPX-580
224	18	60	YOL077C	CPX-1862	CPX-580
225	18	61	YOL041C	CPX-1862	CPX-1364
226	18	61	YOL077C	CPX-1862	CPX-1364
227	18	63	YKL082C	CPX-1862	CPX-1651
228	18	63	YKR024C	CPX-1862	CPX-1651
229	18	63	YLL008W	CPX-1862	CPX-1651
230	18	63	YOL077C	CPX-1862	CPX-1651
231	18	66	YKR024C	CPX-1862	CPX-2262
232	18	66	YLR009W	CPX-1862	CPX-2262
233	18	66	YOL041C	CPX-1862	CPX-2262
234	18	66	YOL077C	CPX-1862	CPX-2262
235	18	67	YDR087C	CPX-1862	CPX-695
236	18	67	YOL077C	CPX-1862	CPX-695
237	18	67	YPL043W	CPX-1862	CPX-695
238	18	67	YPL093W	CPX-1862	CPX-695
239	18	68	YKL082C	CPX-1862	CPX-1792
240	18	69	YDL031W	CPX-1862	CPX-1156
241	18	69	YDR087C	CPX-1862	CPX-1156
242	18	69	YER178W	CPX-1862	CPX-1156
243	18	69	YFL002C	CPX-1862	CPX-1156
244	18	69	YKR024C	CPX-1862	CPX-1156
245	18	69	YLL008W	CPX-1862	CPX-1156
246	18	69	YLR009W	CPX-1862	CPX-1156
247	18	69	YOL041C	CPX-1862	CPX-1156
248	18	69	YOL077C	CPX-1862	CPX-1156
249	18	69	YPR143W	CPX-1862	CPX-1156
250	18	73	YGR245C	CPX-1862	CPX-756
251	18	73	YOL077C	CPX-1862	CPX-756
252	18	74	YDR087C	CPX-1862	CPX-3188
253	18	74	YKL082C	CPX-1862	CPX-3188
254	18	74	YLL008W	CPX-1862	CPX-3188
255	18	74	YLR009W	CPX-1862	CPX-3188
256	18	74	YNL088W	CPX-1862	CPX-3188
257	18	74	YOL041C	CPX-1862	CPX-3188
258	18	74	YOL077C	CPX-1862	CPX-3188
259	18	76	YGL111W	CPX-1862	CPX-1852
260	18	76	YLL008W	CPX-1862	CPX-1852
261	18	76	YLR009W	CPX-1862	CPX-1852
262	18	77	YDR087C	CPX-1862	CPX-1409
263	18	80	YDR087C	CPX-1862	CPX-2662
264	18	81	YNL243W	CPX-1862	CPX-607
265	18	82	YKR024C	CPX-1862	CPX-307
266	18	82	YLR009W	CPX-1862	CPX-307
267	18	82	YPL036W	CPX-1862	CPX-307
268	18	83	YKR024C	CPX-1862	CPX-1655
269	18	86	YPR143W	CPX-1862	CPX-1744
270	18	87	YKR024C	CPX-1862	CPX-1412
271	18	89	YPL036W	CPX-1862	CPX-1835
272	18	92	YKR024C	CPX-1862	CPX-565
273	18	92	YLL008W	CPX-1862	CPX-565
274	18	92	YOL041C	CPX-1862	CPX-565
275	18	92	YPL093W	CPX-1862	CPX-565
276	18	94	YKL024C	CPX-1862	CPX-1869
277	18	95	YFL002C	CPX-1862	CPX-1898
278	18	99	YDR293C	CPX-1862	CPX-1863
279	18	102	YOL041C	CPX-1862	CPX-1197
280	18	102	YOL077C	CPX-1862	CPX-1197
281	18	103	YOL077C	CPX-1862	CPX-779
282	18	109	YKR024C	CPX-1862	CPX-1315
283	18	111	YPL093W	CPX-1862	CPX-465
284	19	37	YGR218W	CPX-1717	CPX-824
285	19	83	YGR218W	CPX-1717	CPX-1655
286	20	42	YIL129C	CPX-1342	CPX-1640
287	20	63	YLL050C	CPX-1342	CPX-1651
288	20	63	YOR020C	CPX-1342	CPX-1651
289	20	69	YOR020C	CPX-1342	CPX-1156
290	20	99	YDR293C	CPX-1342	CPX-1863
291	24	81	YNL243W	CPX-1316	CPX-607
292	24	86	YLR356W	CPX-1316	CPX-1744
293	24	94	YKL024C	CPX-1316	CPX-1869
294	25	29	YGL122C	CPX-112	CPX-1890
295	25	37	YER110C	CPX-112	CPX-824
296	25	37	YGL122C	CPX-112	CPX-824
297	25	52	YGL122C	CPX-112	CPX-1638
298	25	58	YGL122C	CPX-112	CPX-2122
299	25	76	YGL122C	CPX-112	CPX-1852
300	25	81	YGL122C	CPX-112	CPX-607
301	25	86	YGL122C	CPX-112	CPX-1744
302	25	89	YGL122C	CPX-112	CPX-1835
303	26	37	YER110C	CPX-675	CPX-824
304	26	51	YDR087C	CPX-675	CPX-1840
305	26	69	YDR087C	CPX-675	CPX-1156
306	26	83	YDR087C	CPX-675	CPX-1655
307	26	89	YEL031W	CPX-675	CPX-1835
308	27	39	YER086W	CPX-1166	CPX-1884
309	29	30	YPL226W	CPX-1890	CPX-1178
310	29	45	YPL226W	CPX-1890	CPX-1675
311	29	52	YEL031W	CPX-1890	CPX-1638
312	29	52	YPL226W	CPX-1890	CPX-1638
313	29	68	YCL011C	CPX-1890	CPX-1792
314	29	69	YPL226W	CPX-1890	CPX-1156
315	29	80	YPL226W	CPX-1890	CPX-2662
316	29	81	YNL243W	CPX-1890	CPX-607
317	29	89	YEL031W	CPX-1890	CPX-1835
318	29	94	YKL024C	CPX-1890	CPX-1869
319	30	44	YPL093W	CPX-1178	CPX-1678
320	30	73	YPL036W	CPX-1178	CPX-756
321	30	82	YPL036W	CPX-1178	CPX-307
322	30	86	YPL036W	CPX-1178	CPX-1744
323	30	99	YDR293C	CPX-1178	CPX-1863
324	32	50	YMR260C	CPX-1831	CPX-1664
325	32	52	YMR260C	CPX-1831	CPX-1638
326	32	52	YNL219C	CPX-1831	CPX-1638
327	32	66	YMR260C	CPX-1831	CPX-2262
328	32	69	YMR260C	CPX-1831	CPX-1156
329	32	73	YMR260C	CPX-1831	CPX-756
330	32	76	YMR260C	CPX-1831	CPX-1852
331	32	83	YMR260C	CPX-1831	CPX-1655
332	32	102	YMR260C	CPX-1831	CPX-1197
333	32	111	YMR260C	CPX-1831	CPX-465
334	33	52	YLR372W	CPX-1833	CPX-1638
335	33	61	YPL106C	CPX-1833	CPX-1364
336	35	49	YDR182W	CPX-301	CPX-1852
337	35	49	YER178W	CPX-301	CPX-1852
338	35	50	YDR182W	CPX-301	CPX-1664
339	35	61	YER178W	CPX-301	CPX-1364
340	35	69	YER178W	CPX-301	CPX-1156
341	35	81	YNL243W	CPX-301	CPX-607
342	35	82	YDR182W	CPX-301	CPX-307
343	36	40	YPL093W	CPX-1150	CPX-1276
344	36	66	YBR173C	CPX-1150	CPX-2262
345	36	111	YPL093W	CPX-1150	CPX-465
346	37	40	YNL088W	CPX-824	CPX-1276
347	37	40	YPL106C	CPX-824	CPX-1276
348	37	47	YER110C	CPX-824	CPX-1041
349	37	50	YER110C	CPX-824	CPX-1664
350	37	52	YER165W	CPX-824	CPX-1638
351	37	52	YNL219C	CPX-824	CPX-1638
352	37	52	YPL106C	CPX-824	CPX-1638
353	37	53	YER110C	CPX-824	CPX-1709
354	37	59	YIL150C	CPX-824	CPX-297
355	37	60	YPR133C	CPX-824	CPX-580
356	37	61	YNL088W	CPX-824	CPX-1364
357	37	61	YPL106C	CPX-824	CPX-1364
358	37	63	YPL106C	CPX-824	CPX-1651
359	37	66	YEL031W	CPX-824	CPX-2262
360	37	66	YHR190W	CPX-824	CPX-2262
361	37	69	YER110C	CPX-824	CPX-1156
362	37	69	YHR007C	CPX-824	CPX-1156
363	37	69	YKL206C	CPX-824	CPX-1156
364	37	74	YBR017C	CPX-824	CPX-3188
365	37	74	YEL031W	CPX-824	CPX-3188
366	37	74	YNL088W	CPX-824	CPX-3188
367	37	74	YPL085W	CPX-824	CPX-3188
368	37	78	YGL122C	CPX-824	CPX-46
369	37	80	YIL078W	CPX-824	CPX-2662
370	37	89	YEL031W	CPX-824	CPX-1835
371	37	99	YDR293C	CPX-824	CPX-1863
372	37	112	YNL088W	CPX-824	CPX-867
373	38	83	YGR218W	CPX-2911	CPX-1655
374	39	50	YOR046C	CPX-1884	CPX-1664
375	39	51	YOR046C	CPX-1884	CPX-1840
376	39	92	YOR046C	CPX-1884	CPX-565
377	39	95	YOR046C	CPX-1884	CPX-1898
378	40	73	YGL073W	CPX-1276	CPX-756
379	42	52	YGL012W	CPX-1640	CPX-1638
380	42	61	YKL160W	CPX-1640	CPX-1364
381	42	63	YBL051C	CPX-1640	CPX-1651
382	42	63	YKL160W	CPX-1640	CPX-1651
383	42	99	YDR293C	CPX-1640	CPX-1863
384	44	52	YPL093W	CPX-1678	CPX-1638
385	44	67	YPL093W	CPX-1678	CPX-695
386	44	92	YPL093W	CPX-1678	CPX-565
387	45	49	YER178W	CPX-1675	CPX-1852
388	45	66	YOR168W	CPX-1675	CPX-2262
389	45	81	YNL243W	CPX-1675	CPX-607
390	47	52	YGL012W	CPX-1041	CPX-1638
391	47	83	YER178W	CPX-1041	CPX-1655
392	47	99	YDR293C	CPX-1041	CPX-1863
393	47	111	YPL043W	CPX-1041	CPX-465
394	48	52	YGR086C	CPX-1676	CPX-1638
395	48	69	YOR220W	CPX-1676	CPX-1156
396	48	99	YDR293C	CPX-1676	CPX-1863
397	49	52	YDR182W	CPX-1852	CPX-1638
398	49	59	YER178W	CPX-1852	CPX-297
399	49	69	YER178W	CPX-1852	CPX-1156
400	51	52	YDR182W	CPX-1840	CPX-1638
401	51	52	YFL045C	CPX-1840	CPX-1638
402	51	59	YCR028C-A	CPX-1840	CPX-297
403	51	59	YER178W	CPX-1840	CPX-297
404	51	59	YIL019W	CPX-1840	CPX-297
405	51	59	YIL150C	CPX-1840	CPX-297
406	51	66	YER165W	CPX-1840	CPX-2262
407	51	67	YNL098C	CPX-1840	CPX-695
408	51	69	YER178W	CPX-1840	CPX-1156
409	51	81	YCR024C	CPX-1840	CPX-607
410	51	81	YER178W	CPX-1840	CPX-607
411	51	81	YNL243W	CPX-1840	CPX-607
412	51	82	YDR182W	CPX-1840	CPX-307
413	51	83	YPL036W	CPX-1840	CPX-1655
414	51	86	YPL036W	CPX-1840	CPX-1744
415	51	99	YDR293C	CPX-1840	CPX-1863
416	51	111	YNL229C	CPX-1840	CPX-465
417	52	55	YDL223C	CPX-1638	CPX-1676
418	52	58	YNL219C	CPX-1638	CPX-2122
419	52	59	YIL150C	CPX-1638	CPX-297
420	52	59	YLL050C	CPX-1638	CPX-297
421	52	59	YPL061W	CPX-1638	CPX-297
422	52	63	YDR182W	CPX-1638	CPX-1651
423	52	63	YHR020W	CPX-1638	CPX-1651
424	52	63	YLR337C	CPX-1638	CPX-1651
425	52	63	YLR372W	CPX-1638	CPX-1651
426	52	63	YPL085W	CPX-1638	CPX-1651
427	52	66	YDL223C	CPX-1638	CPX-2262
428	52	66	YFL045C	CPX-1638	CPX-2262
429	52	66	YPL085W	CPX-1638	CPX-2262
430	52	69	YGL012W	CPX-1638	CPX-1156
431	52	69	YGR218W	CPX-1638	CPX-1156
432	52	73	YLR064W	CPX-1638	CPX-756
433	52	74	YNL219C	CPX-1638	CPX-3188
434	52	76	YLR337C	CPX-1638	CPX-1852
435	52	78	YNL219C	CPX-1638	CPX-46
436	52	81	YDL223C	CPX-1638	CPX-607
437	52	81	YNL243W	CPX-1638	CPX-607
438	52	83	YER178W	CPX-1638	CPX-1655
439	52	83	YPL036W	CPX-1638	CPX-1655
440	52	86	YDL223C	CPX-1638	CPX-1744
441	52	86	YDR182W	CPX-1638	CPX-1744
442	52	86	YLR356W	CPX-1638	CPX-1744
443	52	86	YPL036W	CPX-1638	CPX-1744
444	52	88	YLR372W	CPX-1638	CPX-1786
445	52	92	YFL045C	CPX-1638	CPX-565
446	52	94	YKL024C	CPX-1638	CPX-1869
447	52	95	YDR182W	CPX-1638	CPX-1898
448	52	99	YDR293C	CPX-1638	CPX-1863
449	52	99	YNL219C	CPX-1638	CPX-1863
450	55	58	YGR270W	CPX-1676	CPX-2122
451	55	69	YJL209W	CPX-1676	CPX-1156
452	55	81	YGL181W	CPX-1676	CPX-607
453	55	82	YER110C	CPX-1676	CPX-307
454	55	89	YNL071W	CPX-1676	CPX-1835
455	55	89	YPL036W	CPX-1676	CPX-1835
456	58	69	YKL160W	CPX-2122	CPX-1156
457	58	83	YER178W	CPX-2122	CPX-1655
458	58	103	YER168C	CPX-2122	CPX-779
459	59	61	YIL150C	CPX-297	CPX-1364
460	59	68	YGL122C	CPX-297	CPX-1792
461	59	77	YIL150C	CPX-297	CPX-1409
462	59	81	YCR028C-A	CPX-297	CPX-607
463	59	81	YGR208W	CPX-297	CPX-607
464	59	81	YLR206W	CPX-297	CPX-607
465	59	81	YNL243W	CPX-297	CPX-607
466	59	83	YFR010W	CPX-297	CPX-1655
467	59	83	YNL315C	CPX-297	CPX-1655
468	59	103	YGR208W	CPX-297	CPX-779
469	60	68	YGL122C	CPX-580	CPX-1792
470	60	86	YLR356W	CPX-580	CPX-1744
471	60	107	YPR133C	CPX-580	CPX-3155
472	61	68	YCL011C	CPX-1364	CPX-1792
473	61	69	YIL150C	CPX-1364	CPX-1156
474	61	110	YPL085W	CPX-1364	CPX-2948
475	63	68	YGL122C	CPX-1651	CPX-1792
476	63	74	YOR360C	CPX-1651	CPX-3188
477	63	81	YDR182W	CPX-1651	CPX-607
478	63	81	YNL243W	CPX-1651	CPX-607
479	63	82	YDR182W	CPX-1651	CPX-307
480	63	89	YPL036W	CPX-1651	CPX-1835
481	63	94	YMR308C	CPX-1651	CPX-1869
482	63	99	YDR293C	CPX-1651	CPX-1863
483	63	100	YNL243W	CPX-1651	CPX-3158
484	63	110	YNL243W	CPX-1651	CPX-2948
485	66	69	YDR087C	CPX-2262	CPX-1156
486	66	69	YGL141W	CPX-2262	CPX-1156
487	66	74	YBR173C	CPX-2262	CPX-3188
488	66	81	YLR180W	CPX-2262	CPX-607
489	66	81	YNL243W	CPX-2262	CPX-607
490	66	86	YLR356W	CPX-2262	CPX-1744
491	66	94	YBR173C	CPX-2262	CPX-1869
492	66	109	YBR173C	CPX-2262	CPX-1315
493	67	74	YNL098C	CPX-695	CPX-3188
494	67	83	YNL098C	CPX-695	CPX-1655
495	67	92	YNL098C	CPX-695	CPX-565
496	68	69	YCL011C	CPX-1792	CPX-1156
497	68	73	YCL011C	CPX-1792	CPX-756
498	68	81	YNL243W	CPX-1792	CPX-607
499	69	76	YLR183C	CPX-1156	CPX-1852
500	69	81	YNL243W	CPX-1156	CPX-607
501	69	83	YER177W	CPX-1156	CPX-1655
502	69	83	YGR218W	CPX-1156	CPX-1655
503	69	83	YPL036W	CPX-1156	CPX-1655
504	69	86	YLR356W	CPX-1156	CPX-1744
505	69	86	YPL036W	CPX-1156	CPX-1744
506	69	89	YEL031W	CPX-1156	CPX-1835
507	69	99	YDR293C	CPX-1156	CPX-1863
508	69	103	YNL135C	CPX-1156	CPX-779
509	69	111	YMR260C	CPX-1156	CPX-465
510	73	89	YPL036W	CPX-756	CPX-1835
511	73	99	YDR293C	CPX-756	CPX-1863
512	73	109	YLR215C	CPX-756	CPX-1315
513	73	110	YPL085W	CPX-756	CPX-2948
514	74	81	YNL243W	CPX-3188	CPX-607
515	74	89	YEL031W	CPX-3188	CPX-1835
516	74	94	YKL024C	CPX-3188	CPX-1869
517	74	98	YDR293C	CPX-3188	CPX-339
518	74	99	YDR293C	CPX-3188	CPX-1863
519	74	110	YLR056W	CPX-3188	CPX-2948
520	76	81	YLR337C	CPX-1852	CPX-607
521	76	87	YPL085W	CPX-1852	CPX-1412
522	76	110	YPL085W	CPX-1852	CPX-2948
523	78	83	YER178W	CPX-46	CPX-1655
524	78	100	YGL122C	CPX-46	CPX-3158
525	80	81	YNL243W	CPX-2662	CPX-607
526	80	99	YDR293C	CPX-2662	CPX-1863
527	81	82	YEL034W	CPX-607	CPX-307
528	81	83	YLR337C	CPX-607	CPX-1655
529	81	83	YNL243W	CPX-607	CPX-1655
530	81	84	YNL243W	CPX-607	CPX-1895
531	81	87	YNL243W	CPX-607	CPX-1412
532	81	89	YNL243W	CPX-607	CPX-1835
533	81	95	YEL034W	CPX-607	CPX-1898
534	81	97	YNL243W	CPX-607	CPX-769
535	81	100	YNL243W	CPX-607	CPX-3158
536	81	102	YGR218W	CPX-607	CPX-1197
537	81	103	YLL050C	CPX-607	CPX-779
538	81	103	YNL243W	CPX-607	CPX-779
539	81	110	YNL243W	CPX-607	CPX-2948
540	82	86	YDR182W	CPX-307	CPX-1744
541	82	86	YPL036W	CPX-307	CPX-1744
542	83	89	YER178W	CPX-1655	CPX-1835
543	83	90	YER178W	CPX-1655	CPX-1302
544	83	99	YDR293C	CPX-1655	CPX-1863
545	83	100	YPL036W	CPX-1655	CPX-3158
546	84	111	YOL077C	CPX-1895	CPX-465
547	86	89	YEL031W	CPX-1744	CPX-1835
548	86	99	YDR293C	CPX-1744	CPX-1863
549	86	100	YPL036W	CPX-1744	CPX-3158
550	94	110	YNL243W	CPX-1869	CPX-2948
551	99	100	YDR293C	CPX-1863	CPX-3158
552	99	102	YDR293C	CPX-1863	CPX-1197
553	108	110	YGR097W	CPX-1717	CPX-2948
554	108	112	YGR097W	CPX-1717	CPX-867
